# Comprehensive Analysis of Multi-Omics Vaccine Response Data Using MOFA and Stabl Algorithms

**DOI:** 10.1101/2025.09.30.679306

**Authors:** Aanya Gupta, Koji Abe, Holden T. Maecker

## Abstract

FluPRINT is a multi-omics dataset that measures donors’ protein expression and cell counts across various assays. Donors were also assigned a binary value (0 or 1), being labeled as high responders (1) if they had a fold change ≥ 4 of the antibody titer for hemagglutinin inhibition (HAI) from day 0 to day 28, and low responders otherwise (0). In this project, we used the MOFA and Stabl algorithms to analyze FluPRINT, estimate the population structure from the data, and identify the most important features for predicting response to the vaccine. The preprocessing of the dataset included removing repeat features, scaling by assay, and removing outliers. Since Stabl does not directly address missing values, features with high amounts of missing values were removed and the remaining were ignored. MOFA identified the top feature in structure extraction as IL neg 2 CD4 pos CD45RA neg pSTAT5. MOFA explains well the variance of the data while also choosing features that have good significance, as illustrated by their significant p-values (p < 0.05). Stabl found the top feature for explaining the outcome to be CD33- CD3+ CD4+ CD25hiCD127low CD161+ CD45RA+ Tregs, which matched the top result of previously published analysis. MOFA’s features achieved an AUROC of 0.616 (95% CI of 0.426-0.806), and Stabl’s achieved an AUROC of 0.634 (95% CI of 0.432-0.823). Our research addresses a key knowledge gap: understanding how these fundamentally different analytical approaches perform when analyzing the same complex dataset. Our exploration evaluates their respective strengths, limitations, and biological insights and provides guidance on using MOFA and Stabl to find the best predictive cell subsets and features for understanding large immunological multi-omics data. The code for this project can be found at https://github.com/aanya21gupta/fluprint.
