## Supplementary Table 1 for "Comprehensive Analysis of Multi-Omics Vaccine Response Data Using MOFA and Stabl Algorithms"

### Sheet: Sheet1
Assay	Number of Features
Human_MSD_4_plex	4
Other_immunoassay	4
CBC with Differential	19
Other_Luminex	45
Human_Luminex_50_plex	49
Human_Luminex_51_plex	51
Human_Luminex 62_63 plex	63
Lyoplate_1	65
CyTOF_phenotyping	76
Phospho_flow_cytokine_stim_(PBMC)	276
pCyTOF_(whole_blood)_pheno	312
pCyTOF_(whole_blood)_phospho	2448
